# VEZF1 facilitates pluripotency exit by regulating developmental transcriptional programs and CTCF occupancy

**DOI:** 10.64898/2026.08.13.744713

**Authors:** Isaiah K. Mensah, Ming He, Mudasir Zahoor, Sameer U. Khan, Martin L. Emerson, Hern J. Tan, Geordan D. Bolden, Sagar M. Utturkar, Humaira Gowher

## Abstract

Vascular Endothelial Zinc Finger 1 (VEZF1) is essential for embryonic development, but its role in pluripotent state transitions remains unclear. Previous work showed that *Vezf1^-/-^* ESCs exhibit impaired differentiation, reduced Dnmt3b expression, and genome-wide hypomethylation. Here, our systematic investigation shows that VEZF1 is required for pluripotency exit during ESC differentiation. *Vezf1^-/-^* ESCs fail to efficiently repress the pluripotency transcriptional program during differentiation, a defect that persists despite ectopic Dnmt3b expression. Genome-wide analysis revealed VEZF1 occupancy at regulatory regions of genes involved in several signaling pathways, including MAPK, as well as at some pluripotency-associated genes. Many VEZF1- bound MAPK genes showed reduced expression in undifferentiated *Vezf1^-/-^* ESCs, suggesting that VEZF1 activity contributes to the transcriptional competence required for efficient differentiation. VEZF1 loss also led to widespread acquisition of new CTCF sites associated with developmental signaling, a subset of which overlapped VEZF1-bound regulatory regions. CTCF depletion partially rescued the expression of several tested MAPK pathway genes, indicating that altered CTCF occupancy contributes to their reduced expression in *Vezf1^-/-^* ESCs. Together, our findings identify a novel function for VEZF1 in coordinating pluripotency exit with expression of pro-differentiation signaling genes and reveal a functional interplay between VEZF1 and CTCF during cell state transitions.
