## Supplementary material for "VEZF1 facilitates pluripotency exit by regulating developmental transcriptional programs and CTCF occupancy": Table S3

### Sheet: Summary
VEZF1-bound MAPK genes							Functional-category distribution
Metric	KO vs WT at UD	KO vs WT at D3		Peak-class distribution			Functional category	Genes
Higher in KO (≥ +1)	4	29		Peak class	Genes		Core kinase cascade	30
Lower in KO (≤ −1)	69	4		Promoter	92		Calcium, PKC or cAMP module	23
Similar to WT (−1 to +1)	61	101		Distal intergenic	22		Ligand / growth factor	21
Median GFOLD	-1.05458	0.341866		Intronic	15		Receptor	16
Mean GFOLD	-1.04956	0.45756		Other	5		RAS/RAP GTPase or regulator	14
							Downstream effector / stress regulator	11
							Transcription factor / nuclear effector	10
Differentiation response (genes initially Lower in KO)	Count	Expression pattern					Phosphatase / feedback regulator	9
Reversed: lower → higher	9	Overcompensated		Classification thresholds	GFOLD cutoff
Recovered toward WT	56	Normalized to WT		Lower in KO	-1		MAPK network role	Genes
Persistently lower	4	Persistently reduced		Higher in KO	1		Predominantly positive signaling component	78
				Similar to WT	between -1 and +1		Context-dependent signaling modulator	23
				Reversal criterion	UD ≤ -1 and D3 ≥ +1		Negative regulator / feedback inhibitor	12
							Context-dependent / downstream component	11
							Downstream transcriptional effector	10
Interpretation guidance
Lower in KO" and "Higher in KO" were assigned using a GFOLD threshold of ≤ −1 and ≥ +1, respectively. Values between −1 and +1 were considered similar to WT.
"Reversed: Lower → Higher" was assigned only when a gene changed from GFOLD ≤ −1 in undifferentiated ESCs to GFOLD ≥ +1 following differentiation.
Genes shifting from Lower → Similar (e.g., −3.0 to +0.2) were classified as normalized/recovered toward WT, rather than as higher expressed.
Positive Δ(D3−UD) values indicate that the expression difference between WT and Vezf1−/− cells became smaller during differentiation; they do not, by themselves, indicate that expression became higher than WT at Day 3.
Therefore, interpretation of MAPK gene behavior should be based on the combined assessment of the UD and D3 genotype comparisons, with the Δ(D3−UD) value used only to describe the direction and magnitude of change.

### Sheet: Bound MAPK genes
Gene	VEZF1 peak class	Peak count	KO vs WT UD GFOLD	UD classification	KO vs WT D3 GFOLD	D3 classification	D3 minus UD	Differentiation response	Biological interpretation
Tgfb2	Promoter	1	-5.40458	Lower in KO	-1.6507	Lower in KO	3.75388	Persistently lower	Remains at least 1 GFOLD unit below WT at Day 3
Igf2	Promoter	2	-4.08777	Lower in KO	-1.47831	Lower in KO	2.60946	Persistently lower	Remains at least 1 GFOLD unit below WT at Day 3
Cacng7	Promoter	2	-3.35362	Lower in KO	-1.19929	Lower in KO	2.15433	Persistently lower	Remains at least 1 GFOLD unit below WT at Day 3
Mapk3	Promoter	1	-3.21595	Lower in KO	0.28921	Similar to WT	3.50516	Recovered toward WT	Lower at UD but within the −1 to +1 range at Day 3; not classified as higher
Arrb1	Promoter	1	-3.19122	Lower in KO	-0.689398	Similar to WT	2.50182	Recovered toward WT	Lower at UD but within the −1 to +1 range at Day 3; not classified as higher
Rras	Other	1	-3.08387	Lower in KO	-0.218571	Similar to WT	2.8653	Recovered toward WT	Lower at UD but within the −1 to +1 range at Day 3; not classified as higher
Dusp4	Promoter	3	-2.86277	Lower in KO	0.409195	Similar to WT	3.27196	Recovered toward WT	Lower at UD but within the −1 to +1 range at Day 3; not classified as higher
Igf1r	Promoter	2	-2.60674	Lower in KO	-0.482079	Similar to WT	2.12466	Recovered toward WT	Lower at UD but within the −1 to +1 range at Day 3; not classified as higher
Gadd45b	Intronic	2	-2.55718	Lower in KO	0.0279413	Similar to WT	2.58512	Recovered toward WT	Lower at UD but within the −1 to +1 range at Day 3; not classified as higher
Tgfa	Promoter	2	-2.50451	Lower in KO	0	Similar to WT	2.50451	Recovered toward WT	Lower at UD but within the −1 to +1 range at Day 3; not classified as higher
Gng12	Promoter	1	-2.49226	Lower in KO	-0.660033	Similar to WT	1.83223	Recovered toward WT	Lower at UD but within the −1 to +1 range at Day 3; not classified as higher
Mapk13	Distal intergenic	1	-2.4133	Lower in KO	-0.0464805	Similar to WT	2.36682	Recovered toward WT	Lower at UD but within the −1 to +1 range at Day 3; not classified as higher
Erbb2	Promoter	1	-2.27081	Lower in KO	0.320484	Similar to WT	2.59129	Recovered toward WT	Lower at UD but within the −1 to +1 range at Day 3; not classified as higher
Flt4	Distal intergenic	1	-2.19739	Lower in KO	-0.724485	Similar to WT	1.4729	Recovered toward WT	Lower at UD but within the −1 to +1 range at Day 3; not classified as higher
Pak1	Promoter	1	-2.17995	Lower in KO	0.176454	Similar to WT	2.3564	Recovered toward WT	Lower at UD but within the −1 to +1 range at Day 3; not classified as higher
Kit	Promoter	3	-2.02538	Lower in KO	-0.593429	Similar to WT	1.43195	Recovered toward WT	Lower at UD but within the −1 to +1 range at Day 3; not classified as higher
Map3k4	Promoter	2	-1.98973	Lower in KO	-0.0105736	Similar to WT	1.97916	Recovered toward WT	Lower at UD but within the −1 to +1 range at Day 3; not classified as higher
Map3k1	Promoter	2	-1.98485	Lower in KO	0	Similar to WT	1.98485	Recovered toward WT	Lower at UD but within the −1 to +1 range at Day 3; not classified as higher
Gadd45g	Distal intergenic	2	-1.93295	Lower in KO	0	Similar to WT	1.93295	Recovered toward WT	Lower at UD but within the −1 to +1 range at Day 3; not classified as higher
Taok3	Promoter	2	-1.8659	Lower in KO	0.584725	Similar to WT	2.45063	Recovered toward WT	Lower at UD but within the −1 to +1 range at Day 3; not classified as higher
Dusp7	Promoter	2	-1.81886	Lower in KO	0	Similar to WT	1.81886	Recovered toward WT	Lower at UD but within the −1 to +1 range at Day 3; not classified as higher
Rps6ka1	Promoter	8	-1.79929	Lower in KO	0.695519	Similar to WT	2.49481	Recovered toward WT	Lower at UD but within the −1 to +1 range at Day 3; not classified as higher
Trp53	Distal intergenic	1	-1.79387	Lower in KO	1.29773	Higher in KO	3.0916	Reversed: lower → higher	Expression crossed stringent thresholds from ≤−1 at UD to ≥+1 at Day 3
Mapkapk2	Promoter	1	-1.79241	Lower in KO	0.499818	Similar to WT	2.29223	Recovered toward WT	Lower at UD but within the −1 to +1 range at Day 3; not classified as higher
Insr	Promoter	2	-1.79229	Lower in KO	0.21875	Similar to WT	2.01104	Recovered toward WT	Lower at UD but within the −1 to +1 range at Day 3; not classified as higher
Nf1	Promoter	1	-1.78941	Lower in KO	-0.75544	Similar to WT	1.03397	Recovered toward WT	Lower at UD but within the −1 to +1 range at Day 3; not classified as higher
Fgfr2	Intronic	1	-1.78528	Lower in KO	-0.745752	Similar to WT	1.03953	Recovered toward WT	Lower at UD but within the −1 to +1 range at Day 3; not classified as higher
Cacnb2	Intronic	1	-1.77346	Lower in KO	0	Similar to WT	1.77346	Recovered toward WT	Lower at UD but within the −1 to +1 range at Day 3; not classified as higher
Efna3	Promoter	2	-1.75902	Lower in KO	0.468735	Similar to WT	2.22776	Recovered toward WT	Lower at UD but within the −1 to +1 range at Day 3; not classified as higher
Ppm1b	Promoter	3	-1.75401	Lower in KO	0.0696741	Similar to WT	1.82368	Recovered toward WT	Lower at UD but within the −1 to +1 range at Day 3; not classified as higher
Ppp5c	Promoter	1	-1.73904	Lower in KO	0.646926	Similar to WT	2.38597	Recovered toward WT	Lower at UD but within the −1 to +1 range at Day 3; not classified as higher
Rasgrp2	Promoter	2	-1.69493	Lower in KO	0.811191	Similar to WT	2.50612	Recovered toward WT	Lower at UD but within the −1 to +1 range at Day 3; not classified as higher
Dusp3	Other	1	-1.69089	Lower in KO	0.602147	Similar to WT	2.29304	Recovered toward WT	Lower at UD but within the −1 to +1 range at Day 3; not classified as higher
Map2k3	Intronic	2	-1.65544	Lower in KO	0.701921	Similar to WT	2.35736	Recovered toward WT	Lower at UD but within the −1 to +1 range at Day 3; not classified as higher
Nfkb1	Promoter	2	-1.62419	Lower in KO	0.0161716	Similar to WT	1.64036	Recovered toward WT	Lower at UD but within the −1 to +1 range at Day 3; not classified as higher
Tgfb1	Promoter	2	-1.60717	Lower in KO	1.52924	Higher in KO	3.13641	Reversed: lower → higher	Expression crossed stringent thresholds from ≤−1 at UD to ≥+1 at Day 3
Map3k14	Intronic	1	-1.57342	Lower in KO	0.012536	Similar to WT	1.58596	Recovered toward WT	Lower at UD but within the −1 to +1 range at Day 3; not classified as higher
Traf6	Promoter	1	-1.56803	Lower in KO	0.312454	Similar to WT	1.88048	Recovered toward WT	Lower at UD but within the −1 to +1 range at Day 3; not classified as higher
Map3k3	Promoter	1	-1.56245	Lower in KO	0.341583	Similar to WT	1.90403	Recovered toward WT	Lower at UD but within the −1 to +1 range at Day 3; not classified as higher
Efna5	Promoter	7	-1.54413	Lower in KO	0	Similar to WT	1.54413	Recovered toward WT	Lower at UD but within the −1 to +1 range at Day 3; not classified as higher
Dusp5	Promoter	2	-1.49462	Lower in KO	0.376694	Similar to WT	1.87131	Recovered toward WT	Lower at UD but within the −1 to +1 range at Day 3; not classified as higher
Cacna1b	Distal intergenic	1	-1.47454	Lower in KO	0.443509	Similar to WT	1.91805	Recovered toward WT	Lower at UD but within the −1 to +1 range at Day 3; not classified as higher
Crkl	Distal intergenic	2	-1.46223	Lower in KO	0.28578	Similar to WT	1.74801	Recovered toward WT	Lower at UD but within the −1 to +1 range at Day 3; not classified as higher
Braf	Promoter	2	-1.45598	Lower in KO	-1.07396	Lower in KO	0.38202	Persistently lower	Remains at least 1 GFOLD unit below WT at Day 3
Cacnb1	Promoter	1	-1.44692	Lower in KO	0	Similar to WT	1.44692	Recovered toward WT	Lower at UD but within the −1 to +1 range at Day 3; not classified as higher
Rras2	Promoter	2	-1.42441	Lower in KO	0.146412	Similar to WT	1.57082	Recovered toward WT	Lower at UD but within the −1 to +1 range at Day 3; not classified as higher
Cacna2d2	Other	1	-1.39586	Lower in KO	0	Similar to WT	1.39586	Recovered toward WT	Lower at UD but within the −1 to +1 range at Day 3; not classified as higher
Fgfr4	Distal intergenic	1	-1.39512	Lower in KO	0.414401	Similar to WT	1.80952	Recovered toward WT	Lower at UD but within the −1 to +1 range at Day 3; not classified as higher
Fgf3	Promoter	2	-1.38217	Lower in KO	1.33186	Higher in KO	2.71403	Reversed: lower → higher	Expression crossed stringent thresholds from ≤−1 at UD to ≥+1 at Day 3
Mapk1	Distal intergenic	1	-1.3645	Lower in KO	0.399371	Similar to WT	1.76387	Recovered toward WT	Lower at UD but within the −1 to +1 range at Day 3; not classified as higher
Prkacb	Promoter	1	-1.35406	Lower in KO	0.201527	Similar to WT	1.55559	Recovered toward WT	Lower at UD but within the −1 to +1 range at Day 3; not classified as higher
Grb2	Intronic	2	-1.3411	Lower in KO	0.606549	Similar to WT	1.94765	Recovered toward WT	Lower at UD but within the −1 to +1 range at Day 3; not classified as higher
Map2k1	Other	1	-1.29896	Lower in KO	0.407067	Similar to WT	1.70603	Recovered toward WT	Lower at UD but within the −1 to +1 range at Day 3; not classified as higher
Mapk14	Intronic	1	-1.29828	Lower in KO	0.473749	Similar to WT	1.77203	Recovered toward WT	Lower at UD but within the −1 to +1 range at Day 3; not classified as higher
Map4k1	Promoter	1	-1.29485	Lower in KO	1.24166	Higher in KO	2.53651	Reversed: lower → higher	Expression crossed stringent thresholds from ≤−1 at UD to ≥+1 at Day 3
Stk4	Promoter	1	-1.27756	Lower in KO	0.342148	Similar to WT	1.61971	Recovered toward WT	Lower at UD but within the −1 to +1 range at Day 3; not classified as higher
Flt1	Promoter	3	-1.22997	Lower in KO	0.463294	Similar to WT	1.69326	Recovered toward WT	Lower at UD but within the −1 to +1 range at Day 3; not classified as higher
Mapkapk3	Promoter	1	-1.22169	Lower in KO	1.54352	Higher in KO	2.76521	Reversed: lower → higher	Expression crossed stringent thresholds from ≤−1 at UD to ≥+1 at Day 3
Epha2	Promoter	5	-1.20341	Lower in KO	1.39628	Higher in KO	2.59969	Reversed: lower → higher	Expression crossed stringent thresholds from ≤−1 at UD to ≥+1 at Day 3
Akt2	Promoter	1	-1.20268	Lower in KO	1.46775	Higher in KO	2.67043	Reversed: lower → higher	Expression crossed stringent thresholds from ≤−1 at UD to ≥+1 at Day 3
Sos1	Promoter	2	-1.20163	Lower in KO	-0.329382	Similar to WT	0.872248	Recovered toward WT	Lower at UD but within the −1 to +1 range at Day 3; not classified as higher
Nr4a1	Promoter	2	-1.19435	Lower in KO	0.338581	Similar to WT	1.53293	Recovered toward WT	Lower at UD but within the −1 to +1 range at Day 3; not classified as higher
Rps6ka3	Promoter	2	-1.16659	Lower in KO	0.38369	Similar to WT	1.55028	Recovered toward WT	Lower at UD but within the −1 to +1 range at Day 3; not classified as higher
Prkcb	Promoter	1	-1.10162	Lower in KO	-0.425417	Similar to WT	0.676203	Recovered toward WT	Lower at UD but within the −1 to +1 range at Day 3; not classified as higher
Dusp6	Promoter	5	-1.08249	Lower in KO	-0.0260243	Similar to WT	1.05647	Recovered toward WT	Lower at UD but within the −1 to +1 range at Day 3; not classified as higher
Rasa2	Distal intergenic	1	-1.07214	Lower in KO	0	Similar to WT	1.07214	Recovered toward WT	Lower at UD but within the −1 to +1 range at Day 3; not classified as higher
Map2k2	Promoter	1	-1.06619	Lower in KO	1.52462	Higher in KO	2.59081	Reversed: lower → higher	Expression crossed stringent thresholds from ≤−1 at UD to ≥+1 at Day 3
Stmn1	Promoter	1	-1.04296	Lower in KO	1.71723	Higher in KO	2.76019	Reversed: lower → higher	Expression crossed stringent thresholds from ≤−1 at UD to ≥+1 at Day 3
Cacnb3	Promoter	2	-1.02197	Lower in KO	0.478636	Similar to WT	1.50061	Recovered toward WT	Lower at UD but within the −1 to +1 range at Day 3; not classified as higher
Pak2	Promoter	1	-0.992688	Similar to WT	0.456021	Similar to WT	1.44871	Stable near WT	Remains within the −1 to +1 range
Map3k20	Distal intergenic	1	-0.987384	Similar to WT	0.231729	Similar to WT	1.21911	Stable near WT	Remains within the −1 to +1 range
Raf1	Promoter	1	-0.957262	Similar to WT	0.774147	Similar to WT	1.73141	Stable near WT	Remains within the −1 to +1 range
Map4k3	Distal intergenic	2	-0.956008	Similar to WT	0.470992	Similar to WT	1.427	Stable near WT	Remains within the −1 to +1 range
Mras	Promoter	1	-0.947382	Similar to WT	1.45311	Higher in KO	2.40049	Increased to higher	Near WT at UD and at least 1 GFOLD unit above WT at Day 3
Rela	Promoter	1	-0.943458	Similar to WT	1.20025	Higher in KO	2.14371	Increased to higher	Near WT at UD and at least 1 GFOLD unit above WT at Day 3
Cacng2	Promoter	1	-0.899199	Similar to WT	0	Similar to WT	0.899199	Stable near WT	Remains within the −1 to +1 range
Akt3	Promoter	1	-0.886269	Similar to WT	-0.00983164	Similar to WT	0.876437	Stable near WT	Remains within the −1 to +1 range
Ppp3ca	Promoter	1	-0.858449	Similar to WT	0.397588	Similar to WT	1.25604	Stable near WT	Remains within the −1 to +1 range
Fgf4	Promoter	4	-0.848138	Similar to WT	0.96061	Similar to WT	1.80875	Stable near WT	Remains within the −1 to +1 range
Rap1b	Promoter	1	-0.847978	Similar to WT	0.536964	Similar to WT	1.38494	Stable near WT	Remains within the −1 to +1 range
Map4k4	Promoter	4	-0.826426	Similar to WT	0.454766	Similar to WT	1.28119	Stable near WT	Remains within the −1 to +1 range
Cacng8	Distal intergenic	2	-0.825963	Similar to WT	0.193755	Similar to WT	1.01972	Stable near WT	Remains within the −1 to +1 range
Dusp1	Promoter	3	-0.805194	Similar to WT	1.23436	Higher in KO	2.03955	Increased to higher	Near WT at UD and at least 1 GFOLD unit above WT at Day 3
Vegfa	Promoter	1	-0.790011	Similar to WT	-0.441707	Similar to WT	0.348304	Stable near WT	Remains within the −1 to +1 range
Cacna1h	Promoter	1	-0.771404	Similar to WT	-0.0927469	Similar to WT	0.678657	Stable near WT	Remains within the −1 to +1 range
Map3k7	Distal intergenic	3	-0.744887	Similar to WT	0.269572	Similar to WT	1.01446	Stable near WT	Remains within the −1 to +1 range
Taok1	Promoter	2	-0.737116	Similar to WT	-0.935416	Similar to WT	-0.1983	Stable near WT	Remains within the −1 to +1 range
Mapt	Promoter	4	-0.728541	Similar to WT	0.411287	Similar to WT	1.13983	Stable near WT	Remains within the −1 to +1 range
Fgfr1	Promoter	2	-0.626858	Similar to WT	1.03481	Higher in KO	1.66167	Increased to higher	Near WT at UD and at least 1 GFOLD unit above WT at Day 3
Hspb1	Promoter	5	-0.622191	Similar to WT	2.28153	Higher in KO	2.90372	Increased to higher	Near WT at UD and at least 1 GFOLD unit above WT at Day 3
Ppm1a	Promoter	1	-0.601832	Similar to WT	0.884699	Similar to WT	1.48653	Stable near WT	Remains within the −1 to +1 range
Cacng4	Promoter	1	-0.515746	Similar to WT	1.08593	Higher in KO	1.60168	Increased to higher	Near WT at UD and at least 1 GFOLD unit above WT at Day 3
Fgf18	Promoter	1	-0.45954	Similar to WT	0	Similar to WT	0.45954	Stable near WT	Remains within the −1 to +1 range
Nfatc1	Intronic	1	-0.455533	Similar to WT	0	Similar to WT	0.455533	Stable near WT	Remains within the −1 to +1 range
Areg	Promoter	1	-0.378819	Similar to WT	0.613822	Similar to WT	0.992641	Stable near WT	Remains within the −1 to +1 range
Cacna1d	Promoter	1	-0.370372	Similar to WT	0.268679	Similar to WT	0.639051	Stable near WT	Remains within the −1 to +1 range
Rasa1	Promoter	2	-0.358256	Similar to WT	0.0341097	Similar to WT	0.392366	Stable near WT	Remains within the −1 to +1 range
Rasgrp1	Distal intergenic	1	-0.298745	Similar to WT	2.20927	Higher in KO	2.50801	Increased to higher	Near WT at UD and at least 1 GFOLD unit above WT at Day 3
Map3k8	Other	1	-0.250639	Similar to WT	0	Similar to WT	0.250639	Stable near WT	Remains within the −1 to +1 range
Jun	Intronic	4	-0.215181	Similar to WT	0.719526	Similar to WT	0.934707	Stable near WT	Remains within the −1 to +1 range
Pdgfc	Promoter	1	-0.207236	Similar to WT	1.92222	Higher in KO	2.12946	Increased to higher	Near WT at UD and at least 1 GFOLD unit above WT at Day 3
Pdgfa	Promoter	3	-0.192922	Similar to WT	1.25036	Higher in KO	1.44328	Increased to higher	Near WT at UD and at least 1 GFOLD unit above WT at Day 3
Fgf1	Intronic	1	-0.0871623	Similar to WT	0.514662	Similar to WT	0.601824	Stable near WT	Remains within the −1 to +1 range
Ntrk2	Intronic	5	-0.0733571	Similar to WT	0.932822	Similar to WT	1.00618	Stable near WT	Remains within the −1 to +1 range
Elk4	Promoter	1	-0.0280114	Similar to WT	0	Similar to WT	0.0280114	Stable near WT	Remains within the −1 to +1 range
Map3k5	Promoter	6	-0.0134749	Similar to WT	1.57665	Higher in KO	1.59012	Increased to higher	Near WT at UD and at least 1 GFOLD unit above WT at Day 3
Egf	Distal intergenic	2	0	Similar to WT	-0.452881	Similar to WT	-0.452881	Stable near WT	Remains within the −1 to +1 range
Erbb4	Distal intergenic	2	0	Similar to WT	0	Similar to WT	0	Stable near WT	Remains within the −1 to +1 range
Fos	Distal intergenic	2	0	Similar to WT	0.54102	Similar to WT	0.54102	Stable near WT	Remains within the −1 to +1 range
Il1b	Distal intergenic	1	0	Similar to WT	0	Similar to WT	0	Stable near WT	Remains within the −1 to +1 range
Kdr	Distal intergenic	1	0	Similar to WT	0.260448	Similar to WT	0.260448	Stable near WT	Remains within the −1 to +1 range
Rasgrf2	Distal intergenic	1	0	Similar to WT	2.02286	Higher in KO	2.02286	Increased to higher	Near WT at UD and at least 1 GFOLD unit above WT at Day 3
Angpt4	Intronic	1	0	Similar to WT	0	Similar to WT	0	Stable near WT	Remains within the −1 to +1 range
Fgf7	Intronic	2	0	Similar to WT	0	Similar to WT	0	Stable near WT	Remains within the −1 to +1 range
Mef2c	Intronic	3	0	Similar to WT	0	Similar to WT	0	Stable near WT	Remains within the −1 to +1 range
Cacna1c	Promoter	4	0	Similar to WT	0.672374	Similar to WT	0.672374	Stable near WT	Remains within the −1 to +1 range
Cacna1g	Promoter	1	0	Similar to WT	1.52476	Higher in KO	1.52476	Increased to higher	Near WT at UD and at least 1 GFOLD unit above WT at Day 3
Cacnb4	Promoter	1	0	Similar to WT	0.0212319	Similar to WT	0.0212319	Stable near WT	Remains within the −1 to +1 range
Cacng3	Promoter	1	0	Similar to WT	0.435272	Similar to WT	0.435272	Stable near WT	Remains within the −1 to +1 range
Fgf9	Promoter	3	0	Similar to WT	0	Similar to WT	0	Stable near WT	Remains within the −1 to +1 range
Fgfr3	Promoter	2	0	Similar to WT	-0.217079	Similar to WT	-0.217079	Stable near WT	Remains within the −1 to +1 range
Ikbkb	Promoter	1	0	Similar to WT	0.852317	Similar to WT	0.852317	Stable near WT	Remains within the −1 to +1 range
Prkca	Promoter	3	0	Similar to WT	1.49019	Higher in KO	1.49019	Increased to higher	Near WT at UD and at least 1 GFOLD unit above WT at Day 3
Rasgrf1	Promoter	4	0	Similar to WT	-0.0177403	Similar to WT	-0.0177403	Stable near WT	Remains within the −1 to +1 range
Tnf	Promoter	1	0	Similar to WT	0	Similar to WT	0	Stable near WT	Remains within the −1 to +1 range
Mapk10	Intronic	1	0.00776293	Similar to WT	1.30802	Higher in KO	1.30026	Increased to higher	Near WT at UD and at least 1 GFOLD unit above WT at Day 3
Ret	Distal intergenic	1	0.0765098	Similar to WT	0.730555	Similar to WT	0.654045	Stable near WT	Remains within the −1 to +1 range
Cacna1a	Promoter	3	0.178668	Similar to WT	2.18164	Higher in KO	2.00297	Increased to higher	Near WT at UD and at least 1 GFOLD unit above WT at Day 3
Mecom	Promoter	2	0.330915	Similar to WT	1.31406	Higher in KO	0.983145	Increased to higher	Near WT at UD and at least 1 GFOLD unit above WT at Day 3
Ngfr	Promoter	3	0.474618	Similar to WT	2.24523	Higher in KO	1.77061	Increased to higher	Near WT at UD and at least 1 GFOLD unit above WT at Day 3
Cacna1e	Promoter	2	1.05678	Higher in KO	3.15983	Higher in KO	2.10305	Persistently higher	Remains at least 1 GFOLD unit above WT at Day 3
Bdnf	Promoter	1	1.36306	Higher in KO	0.328146	Similar to WT	-1.03491	Normalized toward WT	Higher at UD but returned to the −1 to +1 range at Day 3
Pla2g4a	Distal intergenic	1	1.60017	Higher in KO	2.98031	Higher in KO	1.38014	Persistently higher	Remains at least 1 GFOLD unit above WT at Day 3
Pla2g4e	Promoter	1	1.68761	Higher in KO	2.13053	Higher in KO	0.44292	Persistently higher	Remains at least 1 GFOLD unit above WT at Day 3
